# Prediction of complex phenotypes using the *Drosophila* metabolome

**DOI:** 10.1101/2020.06.11.145623

**Authors:** Palle Duun Rohde, Torsten Nygaard Kristensen, Pernille Sarup, Joaquin Muñoz, Anders Malmendal

## Abstract

Understanding the genotype – phenotype map and how variation at different levels of biological organization are associated are central topics in modern biology. Fast developments in sequencing technologies and other molecular omic tools enable researchers to obtain detailed information on variation at DNA level and on intermediate endophenotypes; such as RNA, proteins and metabolites. This can facilitate our understanding of the link between genotypes and molecular and functional organismal phenotypes. Here, we use the *Drosophila* Genetic Reference Panel and nuclear magnetic resonance (NMR) metabolomics to investigate the ability of the metabolome to predict organismal phenotypes. We performed NMR metabolomics on four replicate pools of male flies from each of 170 different isogenic lines. Our results show that metabolite profiles are variable among the investigated lines and that this variation is highly heritable. Secondly, we identify genes associated with metabolome variation. Thirdly, using the metabolome gave better prediction accuracies than genomic information for four of five quantitative traits analysed. Our comprehensive characterization of population-scale diversity of metabolomes and its genetic basis illustrates that metabolites have large potential as predictors of organismal phenotypes. This finding is of great importance e.g. in human medicine and animal and plant breeding.
