## Supplementary Table S3 for "Prediction of complex phenotypes using the *Drosophila* metabolome"

### Sheet: Activity - control (K100)
K	cluster	Predictive performance	Feature variance	FDR P value	Predictive cluster
100	1	0.53433	0.999631	4.0196e-06	1
100	2	0.43587	3.24826e-14	1.67006e-08	0
100	3	0.42837	3.15126e-14	7.0683e-09	0
100	4	0.41017	0.0119504	0.00163882	0
100	5	0.39682	0.0207763	3.15773e-06	0
100	6	0.41681	0.00362706	2.61499e-05	0
100	7	0.42641	3.17417e-14	1.39452e-30	0
100	8	0.39607	0.0404369	2.82062e-05	0
100	10	0.40138	0.0316025	7.30619e-05	0
100	11	0.41303	0.00789679	0.000290621	0
100	13	0.4572	0.933276	0.121038	0
100	15	0.42666	3.1645e-14	1.57356e-23	0
100	16	0.42607	0.00354835	0.101908	0
100	17	0.43259	3.00782e-14	2.78538e-24	0
100	18	0.41436	0.00348721	3.21989e-05	0
100	19	0.43286	0.0879741	0.17708	0
100	20	0.41812	0.0102848	2.67465e-07	0
100	22	0.40675	0.0222162	6.76391e-06	0
100	24	0.4365	0.401102	0.162756	0
100	25	0.43397	3.04933e-14	1.43565e-15	0
100	26	0.42251	0.0129341	0.398221	0
100	27	0.3935	0.120646	1.78603e-06	0
100	28	0.42256	0.00197779	0.620001	0
100	29	0.4253	3.20536e-14	4.15475e-09	0
100	30	0.41669	0.0137029	1.7894e-10	0
100	31	0.41722	0.00817398	4.03345e-05	0
100	32	0.41468	0.00595951	1.84863e-05	0
100	33	0.42377	0.0447699	0.970928	0
100	34	0.43011	3.02939e-14	2.99064e-24	0
100	35	0.41374	0.0461012	0.00131113	0
100	36	0.41049	0.0100907	0.000138628	0
100	37	0.41636	0.00349791	2.76679e-05	0
100	38	0.42005	0.0045926	0.106653	0
100	39	0.42207	0.000479606	0.00263801	0
100	40	0.42935	3.05718e-14	6.63322e-26	0
100	41	0.42216	0.000643117	0.0944901	0
100	42	0.42589	0.000768588	0.0131454	0
100	43	0.42094	0.00450532	0.0627035	0
100	44	0.42691	0.000372661	0.00960814	0
100	45	0.43326	2.92098e-14	9.47973e-12	0
100	46	0.41334	0.120055	0.0268649	0
100	47	0.41793	0.00618122	3.21877e-05	0
100	48	0.39253	0.368154	0.00142636	0
100	49	0.426	3.19829e-14	6.63322e-26	0
100	50	0.41026	0.0341371	0.000466034	0
100	51	0.41938	0.00936544	7.34073e-05	0
100	52	0.42477	0.000253018	0.130957	0
100	53	0.41789	0.0040733	0.078512	0
100	54	0.4236	0.0197514	0.970928	0
100	55	0.42528	0.000404965	0.078512	0
100	57	0.42131	0.00092491	1.94922e-06	0
100	58	0.39558	0.0649513	1.83671e-06	0
100	59	0.40396	0.022965	7.86831e-05	0
100	60	0.41801	0.00932812	1.38676e-08	0
100	61	0.42026	0.163121	0.529183	0
100	62	0.42713	0.00194586	0.00399739	0
100	63	0.41386	0.0182389	0.0115754	0
100	64	0.4167	0.0100944	2.64521e-07	0
100	65	0.41216	0.0180244	0.000570581	0
100	66	0.27742	0.751055	1.23187e-11	0
100	67	0.42862	3.06791e-14	1.17378e-24	0
100	68	0.41004	0.0255047	7.02015e-05	0
100	69	0.4239	0.00382104	0.894557	0
100	70	0.43035	3.0553e-14	1.50291e-29	0
100	71	0.43309	0.117177	0.299516	0
100	73	0.38145	0.211121	7.02015e-05	0
100	75	0.42057	0.00144798	1.72987e-08	0
100	76	0.42447	0.00592919	0.409935	0
100	77	0.42561	0.000774989	0.205687	0
100	78	0.40325	0.153323	2.1025e-05	0
100	79	0.42158	0.00118327	1.33637e-05	0
100	80	0.42571	3.19634e-14	5.9499e-14	0
100	81	0.42398	0.00010664	0.102732	0
100	82	0.43189	3.0031e-14	4.07893e-22	0
100	83	0.42463	0.00119778	0.405912	0
100	84	0.42094	0.00287227	0.00124884	0
100	85	0.43057	3.06546e-14	2.16623e-31	0
100	86	0.427	3.18033e-14	3.51994e-16	0
100	87	0.42552	0.000113617	3.3628e-08	0
100	88	0.42068	0.00191573	2.00421e-06	0
100	89	0.41921	0.00365862	0.0011918	0
100	90	0.41589	0.00832697	4.23374e-07	0
100	91	0.41283	0.0271523	1.65518e-08	0
100	92	0.42897	3.08211e-14	2.42215e-28	0
100	93	0.42474	8.59087e-05	2.13288e-06	0
100	94	0.42878	3.09061e-14	8.3415e-14	0
100	95	0.42101	0.00242144	0.000190726	0
100	96	0.42093	0.0123219	7.02015e-05	0
100	97	0.43557	3.01281e-14	1.4341e-23	0
100	98	0.42377	0.000543852	0.456374	0
100	99	0.42082	0.00152824	0.000365462	0
100	100	0.42928	8.48916e-05	1.06917e-11	0

### Sheet: Activity - Ritalin (K200)
K	cluster	Predictive performance	Feature variance	FDR P value	Predictive cluster
200	121	0.55529	0.293957	5.63715e-13	1
200	74	0.52928	0.261286	2.59427e-05	1
200	166	0.47826	0.00254471	0.00584449	0
200	82	0.47999	0.0018317	0.000135805	0
200	165	0.4801	0.000363686	7.3871e-12	0
200	55	0.47615	0.000355102	0.00768432	0
200	162	0.4797	0.00023844	4.54515e-06	0
200	132	0.47726	0.000126617	4.88168e-05	0
200	14	0.47689	0.000118726	1.77342e-05	0
200	105	0.47695	0.000101127	2.54183e-05	0
200	149	0.47809	8.89707e-05	1.36389e-10	0
200	169	0.4821	7.7185e-05	1.10455e-07	0
200	107	0.4783	4.50924e-05	5.55223e-10	0
200	11	0.47643	4.23818e-05	3.30807e-08	0
200	114	0.47668	3.51684e-05	5.16308e-14	0
200	178	0.47698	2.6729e-05	4.74108e-10	0
200	111	0.47766	2.4292e-05	1.46516e-22	0
200	192	0.47663	1.44765e-06	3.3483e-12	0
200	193	0.47593	3.10839e-14	2.59427e-05	0
200	172	0.47717	3.09112e-14	6.2819e-07	0
200	179	0.47685	3.08719e-14	1.72476e-10	0
200	100	0.47648	3.08513e-14	3.53421e-20	0
200	188	0.47654	3.07998e-14	8.24738e-11	0
200	102	0.47704	3.05789e-14	1.12827e-18	0
200	113	0.47734	3.0399e-14	3.68131e-24	0
200	185	0.47768	3.03422e-14	4.17528e-05	0
200	85	0.47808	3.01907e-14	3.58072e-26	0
200	190	0.47794	3.01351e-14	3.87235e-12	0
200	198	0.47786	3.00554e-14	1.01713e-10	0
200	189	0.47821	3.00167e-14	5.04123e-21	0
200	177	0.47887	2.99625e-14	5.98363e-28	0
200	176	0.47866	2.99586e-14	2.77041e-18	0
200	86	0.47842	2.98541e-14	1.17925e-29	0
200	180	0.47881	2.96285e-14	9.89722e-21	0
200	133	0.47995	2.93102e-14	1.2663e-28	0
200	163	0.48059	2.93068e-14	3.48233e-25	0
200	51	0.4832	2.85097e-14	5.45948e-24	0
200	148	0.48376	2.78141e-14	1.31055e-32	0
200	77	0.49082	2.74564e-14	1.4798e-21	0
200	117	0.48254	2.72438e-14	3.8922e-17	0
200	1	0.41026	0.955841	0.00452949	0
200	144	0.51356	0.88443	0.0502868	0
200	68	0.41176	0.662765	0.00161298	0
200	157	0.43599	0.263638	0.00434787	0
200	141	0.45635	0.209133	0.00636478	0
200	153	0.49936	0.160221	0.0950271	0
200	2	0.46873	0.124791	0.38826	0
200	9	0.46662	0.121856	0.442951	0
200	130	0.4531	0.117191	0.000665315	0
200	145	0.46852	0.113773	0.41944	0
200	91	0.46367	0.109487	0.173846	0
200	140	0.48443	0.104805	0.174792	0
200	119	0.47579	0.102781	0.918272	0
200	135	0.49164	0.0992045	0.0158703	0
200	81	0.49954	0.0796221	0.0149886	0
200	131	0.45833	0.0699688	1.27496e-05	0
200	124	0.46645	0.0657445	0.152923	0
200	5	0.44405	0.0556966	3.57566e-07	0
200	93	0.46773	0.0508072	0.0890841	0
200	83	0.44975	0.0476748	3.20509e-07	0
200	147	0.46693	0.0357611	0.00960622	0
200	20	0.46697	0.0317403	2.0539e-09	0
200	97	0.45599	0.0288601	0.00338826	0
200	36	0.47426	0.0286104	0.883492	0
200	16	0.46212	0.0274536	0.0364045	0
200	40	0.46379	0.0264795	0.000217973	0
200	69	0.45847	0.0252	0.00018734	0
200	142	0.45822	0.0248975	4.33125e-05	0
200	187	0.46768	0.0244523	1.26622e-08	0
200	161	0.45735	0.0244142	0.000410062	0
200	84	0.47134	0.0241105	0.15578	0
200	54	0.46271	0.0210608	0.000217973	0
200	171	0.47078	0.0193465	0.00631864	0
200	18	0.46074	0.0190488	0.00131016	0
200	87	0.47265	0.0171322	0.241863	0
200	136	0.46856	0.0170003	4.06585e-07	0
200	8	0.45249	0.0167885	3.3215e-08	0
200	139	0.48182	0.0166033	0.0716198	0
200	89	0.46992	0.0152633	1.10715e-11	0
200	57	0.46523	0.0141907	0.0149886	0
200	108	0.45914	0.0133355	0.000203711	0
200	151	0.46071	0.011984	0.00131016	0
200	96	0.46822	0.0115363	6.67803e-10	0
200	134	0.46894	0.0111206	0.00202009	0
200	66	0.46712	0.0107035	0.0371006	0
200	168	0.46833	0.0103984	3.024e-05	0
200	94	0.46292	0.010149	1.05465e-05	0
200	22	0.46254	0.00945693	9.33774e-07	0
200	45	0.46686	0.00937279	0.00628694	0
200	24	0.45949	0.00926648	2.73832e-05	0
200	15	0.4715	0.00893552	0.287831	0
200	21	0.46809	0.00791634	0.00213009	0
200	3	0.47029	0.00752696	1.19106e-05	0
200	99	0.4734	0.00678105	0.187735	0
200	115	0.46844	0.00616147	3.28846e-06	0
200	138	0.46925	0.0061528	0.0248393	0
200	59	0.46371	0.00609211	3.37515e-06	0
200	90	0.47166	0.00596996	0.00873799	0
200	191	0.47245	0.00588909	0.0813627	0
200	197	0.4703	0.00490814	5.89927e-10	0
200	129	0.46303	0.00450162	0.0080831	0
200	76	0.47248	0.00444825	0.0229049	0
200	200	0.47241	0.00394512	0.00509941	0
200	167	0.46931	0.00379864	1.81274e-07	0
200	53	0.46547	0.00367862	2.0044e-05	0
200	156	0.46447	0.00326609	3.65227e-05	0
200	182	0.46977	0.00315756	7.85039e-05	0
200	67	0.46572	0.00306921	1.21068e-05	0
200	106	0.47261	0.00276166	0.113921	0
200	126	0.46914	0.00263991	0.00400638	0
200	32	0.47235	0.00234717	0.104847	0
200	65	0.46941	0.00219652	3.09279e-05	0
200	196	0.47255	0.00191722	0.00412992	0
200	137	0.47299	0.00173626	0.0941975	0
200	150	0.46928	0.00159548	8.89549e-07	0
200	175	0.47395	0.00153218	0.00944336	0
200	128	0.47242	0.00152475	5.55223e-10	0
200	127	0.47331	0.00149002	0.0147002	0
200	123	0.47385	0.00143406	0.113921	0
200	125	0.47214	0.00126248	0.0703392	0
200	49	0.47102	0.00126082	0.000713286	0
200	118	0.47485	0.00115129	0.883492	0
200	152	0.4714	0.00105218	0.00636478	0
200	143	0.47593	0.00103997	0.507003	0
200	116	0.47295	0.00103218	6.98303e-05	0
200	10	0.47134	0.000989723	4.84773e-05	0
200	154	0.47129	0.000886956	0.0852141	0
200	50	0.47285	0.000848234	0.0371006	0
200	104	0.4756	0.000784431	0.707158	0
200	48	0.47352	0.000626238	0.399162	0
200	183	0.47302	0.00055945	0.0709235	0
200	173	0.47327	0.000558393	2.59427e-05	0
200	98	0.47297	0.000554636	4.41051e-05	0
200	194	0.47487	0.000545558	0.332567	0
200	88	0.47562	0.000518178	0.692456	0
200	164	0.48012	0.000425661	0.0352476	0
200	195	0.47598	0.000400339	0.0561267	0
200	95	0.4741	0.000379572	0.118915	0
200	92	0.47602	0.000305706	0.653381	0
200	120	0.47704	0.000275529	0.0170907	0
200	146	0.47431	0.000246868	0.0561267	0
200	112	0.47501	0.000245905	0.611604	0
200	174	0.47553	0.000221415	0.745878	0
200	184	0.47474	0.000183896	0.0103783	0
200	199	0.47527	0.000177524	0.883492	0
200	181	0.47484	0.000152857	0.442951	0
200	101	0.4751	0.000144947	0.772362	0
200	109	0.47632	0.000141576	0.0502868	0
200	103	0.47543	9.10182e-05	0.586009	0
200	7	0.47587	6.19744e-05	0.110555	0
200	170	0.47558	2.56905e-05	0.188458	0

### Sheet: Startle response (K200)
K	cluster	Predictive performance	Feature variance	FDR P value	Predictive cluster
200	1	0.26047	0.995151	2.62311e-06	1
200	2	0.1771	0.261887	1.46417e-05	1
200	5	0.1298	0.119487	0.000791366	1
200	14	0.11773	0.0304755	0.00126501	1
200	99	0.11996	0.0274035	4.78703e-05	1
200	112	0.13272	0.219478	0.00263594	1
200	145	0.12753	0.192538	0.00718925	1
200	187	0.116525	0.14188	0.000439687	1
200	3	0.09573	5.45826e-12	0.00786858	0
200	7	0.08404	0.00186557	0.000924791	0
200	8	0.08883	0.000775553	0.0636892	0
200	9	0.10096	0.0864834	0.381437	0
200	10	0.09423	0.0171798	0.544964	0
200	11	0.07294	0.0102813	0.000924791	0
200	15	0.08719	0.00109091	0.037316	0
200	16	0.08292	0.0050257	0.00266437	0
200	18	0.07102	0.0218108	0.00365942	0
200	20	0.08831	0.00133818	0.0365127	0
200	21	0.0843	0.00466295	0.00391416	0
200	22	0.07334	0.0127179	4.78703e-05	0
200	24	0.0905	0.000153221	0.75853	0
200	32	0.08763	0.00182384	0.0326828	0
200	36	0.09927	0.040937	0.394694	0
200	40	0.12191	0.213504	0.0369272	0
200	45	0.07352	0.00652544	1.49696e-05	0
200	48	0.08748	0.000955194	0.0371086	0
200	49	0.08188	0.0168203	0.0186293	0
200	50	0.07668	0.0192747	0.000255004	0
200	51	0.09184	0.00196901	0.291875	0
200	53	0.08022	0.00263152	0.00232558	0
200	54	0.09123	0.000418572	0.510629	0
200	55	0.09168	0.00024936	0.128481	0
200	57	0.08948	0.010998	0.722007	0
200	59	0.07733	0.0189095	0.00929015	0
200	65	0.1096	0.0405952	0.0867486	0
200	66	0.07461	0.0127045	0.00445544	0
200	67	0.07709	0.0180363	0.0626627	0
200	68	0.02628	0.934879	0.0170352	0
200	69	0.08088	0.0358271	0.163978	0
200	74	0.06061	0.117946	0.00365942	0
200	76	0.0934	0.000420897	0.00227323	0
200	77	0.08849	0.00289749	0.119655	0
200	81	0.08547	0.00199685	0.00100326	0
200	82	0.08341	0.00877556	2.62311e-06	0
200	83	0.07977	0.011105	0.0003179	0
200	84	0.08791	0.00410841	0.257825	0
200	85	0.07809	0.0370654	0.00278107	0
200	86	0.09139	0.0549625	0.938001	0
200	87	0.08947	6.01703e-12	0.602779	0
200	88	0.09042	0.00114043	0.544964	0
200	89	0.07937	0.0184291	1.01226e-07	0
200	90	0.07816	0.0202981	0.000102504	0
200	91	0.07738	0.0287492	0.00527419	0
200	92	0.08574	0.00395893	0.00534917	0
200	93	0.09272	6.14782e-12	0.0178672	0
200	94	0.10828	0.0429247	0.0219671	0
200	95	0.08984	0.000289665	0.295719	0
200	96	0.0865	0.00852313	0.040229	0
200	97	0.09142	0.0297788	0.915322	0
200	98	0.08629	0.00139901	0.000216263	0
200	100	0.09041	0.000334702	0.330869	0
200	101	0.08974	0.00473832	0.213874	0
200	102	0.09039	0.000725706	0.423056	0
200	103	0.0913	4.15341e-05	0.208607	0
200	104	0.08476	0.00283731	0.00122779	0
200	105	0.0881	0.00665372	0.0856478	0
200	106	0.07386	0.0759599	0.0356134	0
200	107	0.08643	0.036045	0.0818361	0
200	108	0.08251	0.00316542	0.00391416	0
200	109	0.08539	0.00179991	2.62311e-06	0
200	111	0.09189	6.13105e-12	0.0338391	0
200	113	0.091	1.31953e-05	0.616177	0
200	114	0.08786	0.00146232	0.000151309	0
200	115	0.08103	0.00650369	0.000791366	0
200	116	0.08862	0.00402198	0.0794145	0
200	117	0.07704	0.0163763	0.00248186	0
200	118	0.08956	0.0032207	0.362179	0
200	119	0.08	0.0186921	0.00100326	0
200	120	0.0759	0.0303401	0.000255004	0
200	121	0.10264	0.245127	0.343161	0
200	123	0.09175	0.0271049	0.798336	0
200	124	0.07608	0.0561847	0.0545953	0
200	125	0.07227	0.0272551	0.00796757	0
200	126	0.08847	0.0012803	0.00242922	0
200	127	0.08983	0.000254676	0.310595	0
200	128	0.09097	0.000280061	0.774547	0
200	129	0.08229	0.00335862	0.00864205	0
200	130	0.07912	0.0150394	0.000255808	0
200	131	0.09262	5.53026e-12	0.300682	0
200	132	0.08646	0.00132385	1.01226e-07	0
200	133	0.08479	0.014723	0.0262368	0
200	134	0.08555	0.121734	0.532409	0
200	135	0.0833	0.206712	0.310595	0
200	136	0.09486	0.000700195	0.00943192	0
200	137	0.08623	0.0227424	0.238532	0
200	138	0.09079	1.64699e-05	0.902909	0
200	139	0.0901	0.000984791	0.607705	0
200	140	0.08716	0.0008286	0.00170892	0
200	141	0.05187	0.22514	0.000309079	0
200	142	0.08139	0.00653468	0.00523961	0
200	143	0.08571	0.00503864	0.0290554	0
200	144	0.06503	0.959193	0.406774	0
200	146	0.09128	6.18429e-12	0.295719	0
200	147	0.08243	0.0251576	0.0170352	0
200	148	0.06114	0.0287708	0.000559326	0
200	149	0.07871	0.0375518	0.0157481	0
200	150	0.08579	0.002735	6.36663e-06	0
200	151	0.08001	0.0169096	0.0523977	0
200	152	0.08749	0.00085028	0.102742	0
200	153	0.06452	0.12629	0.0339248	0
200	154	0.07683	0.0057029	0.00100326	0
200	156	0.07665	0.00530705	0.000255004	0
200	157	0.08103	0.630559	0.702457	0
200	161	0.08051	0.0116124	0.00867489	0
200	162	0.09179	0.00153345	0.541685	0
200	163	0.08105	0.0189883	0.0151543	0
200	164	0.09505	0.000544363	0.216343	0
200	165	0.10598	0.226916	0.0867486	0
200	166	0.07716	0.0262115	0.010839	0
200	167	0.08854	0.0080309	0.0548511	0
200	168	0.08831	0.00393053	0.333309	0
200	169	0.098101	0.00112493	0.00191716	0
200	170	0.0890101	0.000785761	0.000220072	0
200	171	0.0778283	0.129367	0.048859	0
200	172	0.0874444	0.0171714	0.00732913	0
200	173	0.0898182	0.000853368	0.0689464	0
200	174	0.0925657	0.000379854	0.322559	0
200	175	0.0920505	6.22305e-12	0.234404	0
200	176	0.0855455	0.00408437	3.26139e-06	0
200	177	0.0873333	0.00594819	0.00391416	0
200	178	0.0841616	0.00569612	0.00325421	0
200	179	0.0926162	6.28639e-12	0.000987278	0
200	180	0.0914848	0.000343594	0.682038	0
200	181	0.0916869	0.000124653	0.694049	0
200	182	0.075697	0.00364936	0.0262368	0
200	183	0.0921717	0.000993195	0.59638	0
200	184	0.0913333	6.07537e-12	0.971025	0
200	185	0.0864949	0.0917835	0.193326	0
200	188	0.0909798	0.000479311	0.295719	0
200	189	0.0919899	2.81294e-05	0.00278107	0
200	190	0.0843838	0.00687858	0.00170892	0
200	191	0.0871313	0.00181358	0.00128644	0
200	192	0.0864747	0.003582	0.00305931	0
200	193	0.0913333	8.79443e-05	0.96753	0
200	194	0.0906869	6.31328e-12	0.172016	0
200	195	0.0864444	0.00956876	0.00170892	0
200	196	0.0953333	0.000159036	0.00227323	0
200	197	0.0970707	0.0495162	0.113174	0
200	198	0.0923131	5.01961e-05	0.067387	0
200	199	0.0881616	0.0111973	0.211559	0
200	200	0.0875253	0.00245747	0.00248186	0

### Sheet: Starvation resistance (K200)
K	cluster	Predictive performance	Feature variance	FDR P value	Predictive cluster
200	21	0.38388	0.025142	0.00305222	1
200	65	0.43092	0.0519419	1.18891e-12	1
200	83	0.39651	0.220599	0.00353744	1
200	95	0.38879	0.0888735	8.29317e-06	1
200	140	0.38068	0.0139078	0.000448302	1
200	1	0.34116	0.620734	0.00353744	0
200	2	0.36215	0.0820064	0.0104451	0
200	3	0.37133	0.0398393	0.00428604	0
200	5	0.36599	0.0596147	0.0759822	0
200	7	0.36594	0.00477718	0.000255775	0
200	8	0.36383	0.00880178	2.40291e-05	0
200	9	0.36906	0.00660517	0.000255775	0
200	10	0.37193	0.000516965	0.0010625	0
200	11	0.37338	4.33456e-05	0.609132	0
200	14	0.36867	0.00768004	0.0223022	0
200	15	0.37337	0.000113393	0.404943	0
200	16	0.37034	0.00110426	0.00497023	0
200	18	0.36823	0.0057207	0.039366	0
200	20	0.37305	3.15294e-12	0.563681	0
200	22	0.35997	0.0347887	0.000623427	0
200	24	0.37307	7.52651e-05	0.0103254	0
200	32	0.37118	0.00272233	0.0108547	0
200	36	0.36863	0.0024221	0.00497023	0
200	40	0.37	0.0848879	0.530858	0
200	45	0.36951	0.00524676	0.0117556	0
200	48	0.36817	0.015664	0.039366	0
200	49	0.37538	0.0111021	0.253739	0
200	50	0.37079	0.00256724	0.0225169	0
200	51	0.37208	0.00041001	0.00825852	0
200	53	0.3621	0.0159085	0.00700854	0
200	54	0.3719	0.0246347	0.548818	0
200	55	0.37106	0.000789927	0.000438723	0
200	57	0.37055	0.00522591	0.00883999	0
200	59	0.38062	0.0505949	0.0612988	0
200	66	0.36924	0.00863947	0.0231414	0
200	67	0.37164	0.000380454	0.038996	0
200	68	0.32605	0.461324	7.33176e-06	0
200	69	0.37265	0.000626164	0.139973	0
200	74	0.36738	0.105154	0.191089	0
200	76	0.36973	0.0703072	0.0932787	0
200	77	0.37068	0.00748347	0.00108921	0
200	81	0.37002	0.00533607	0.00241476	0
200	82	0.36767	0.0835386	0.000732595	0
200	84	0.37073	0.00826067	0.0103254	0
200	85	0.37015	0.00423575	0.000338985	0
200	86	0.37619	0.0238718	0.181967	0
200	87	0.37219	0.00583045	0.28435	0
200	88	0.37221	0.0129885	0.191089	0
200	89	0.36984	0.00553329	0.000438723	0
200	90	0.36406	0.162613	0.102743	0
200	91	0.38681	0.17724	0.039366	0
200	92	0.37232	0.000627401	0.00117185	0
200	93	0.37149	0.0027269	0.00639234	0
200	94	0.37009	0.00201497	0.000199738	0
200	96	0.3727	3.04777e-12	0.209425	0
200	97	0.37286	5.69277e-05	0.00965589	0
200	98	0.37127	0.0010089	0.00117185	0
200	99	0.37843	0.0130489	0.0178754	0
200	100	0.37307	3.48805e-05	0.00161989	0
200	101	0.37105	0.00197439	0.000383663	0
200	102	0.3721	0.000448062	0.000645966	0
200	103	0.36826	0.00869198	0.000143787	0
200	104	0.37351	0.00138635	1	0
200	105	0.36992	0.100398	0.0608035	0
200	106	0.37092	0.00155689	0.0469632	0
200	107	0.37308	0.000440189	0.259225	0
200	108	0.3725	0.000160662	0.0262702	0
200	109	0.37314	0.0001396	0.207965	0
200	111	0.37303	3.24947e-12	0.123176	0
200	112	0.37252	3.02592e-05	0.0652549	0
200	113	0.37201	0.00188828	0.0136683	0
200	114	0.37334	3.02157e-05	0.333639	0
200	115	0.37373	0.0563455	0.969659	0
200	116	0.37251	0.000201499	0.0387376	0
200	117	0.36858	0.00611444	0.00161989	0
200	118	0.37254	0.0648308	0.766334	0
200	119	0.36716	0.0290814	0.00497023	0
200	120	0.38564	0.107483	0.0156065	0
200	121	0.37314	0.0817514	0.938629	0
200	123	0.37262	0.000595597	0.0185427	0
200	124	0.3665	0.00987336	0.000279267	0
200	125	0.36889	0.0391513	0.412002	0
200	126	0.36636	0.0161422	0.000965371	0
200	127	0.37099	0.0015888	0.000118162	0
200	128	0.37293	5.62618e-05	0.060513	0
200	129	0.37028	0.0114845	0.0652549	0
200	130	0.34774	0.0543537	2.83389e-05	0
200	131	0.37053	0.117257	0.285563	0
200	132	0.37131	0.00167543	8.87708e-09	0
200	133	0.3706	0.00882452	2.19298e-05	0
200	134	0.36851	0.00454301	0.00237812	0
200	135	0.36947	0.0104423	0.00454104	0
200	136	0.3685	0.020497	0.0200256	0
200	137	0.3725	3.2881e-12	0.00513317	0
200	138	0.38587	0.0967376	0.0114433	0
200	139	0.37111	0.0022054	0.00260813	0
200	141	0.34138	0.185167	5.32726e-09	0
200	142	0.37111	0.00621626	0.038996	0
200	143	0.36891	0.00702644	0.00126037	0
200	144	0.30986	0.478045	1.45453e-10	0
200	145	0.35348	0.0655911	0.000237286	0
200	146	0.36992	0.0235657	0.150052	0
200	147	0.36552	0.0174988	0.000965371	0
200	148	0.35812	0.0301407	7.33176e-06	0
200	149	0.37286	5.06453e-05	0.131875	0
200	150	0.36111	0.0174267	1.11573e-05	0
200	151	0.36651	0.0237119	0.0842011	0
200	152	0.36988	0.00139399	0.00079745	0
200	153	0.37236	0.00121362	0.114252	0
200	154	0.36997	0.0012291	0.00241476	0
200	156	0.36741	0.00666693	0.00193353	0
200	157	0.3366	0.268877	9.00231e-06	0
200	161	0.36479	0.0320237	0.00113923	0
200	162	0.36682	0.0365848	0.00056213	0
200	163	0.36345	0.0868214	3.07605e-05	0
200	164	0.37877	0.00324455	0.00164905	0
200	165	0.36119	0.101091	0.000817641	0
200	166	0.37174	0.00124107	0.0362885	0
200	167	0.37309	0.000108874	0.463601	0
200	168	0.37276	2.62608e-05	0.0126292	0
200	169	0.3756	0.000736373	0.00305222	0
200	170	0.37251	0.000435087	0.00111124	0
200	171	0.37137	0.00146509	7.85506e-05	0
200	172	0.37062	0.00820547	8.29317e-06	0
200	173	0.37246	0.0071873	0.0996374	0
200	174	0.37336	0.126197	0.960355	0
200	175	0.37101	0.00631649	6.40884e-06	0
200	176	0.37407	9.6644e-06	0.0882567	0
200	177	0.37321	3.65441e-06	0.315968	0
200	178	0.3729	3.28824e-12	0.110225	0
200	179	0.37116	0.00169033	0.000223467	0
200	180	0.36875	0.0662944	0.0923234	0
200	181	0.37273	0.000395177	0.0354198	0
200	182	0.3708	0.00404712	0.000255775	0
200	183	0.37459	8.54683e-05	0.150052	0
200	184	0.37305	3.34632e-12	0.040948	0
200	185	0.371	0.0765815	0.386068	0
200	187	0.37195	0.00624961	0.0111432	0
200	188	0.37285	3.26913e-12	0.0115136	0
200	189	0.37052	0.00278083	0.00204635	0
200	190	0.37218	0.00202872	0.0485398	0
200	191	0.37284	0.000617327	0.0110309	0
200	192	0.3673	0.0483767	0.00393654	0
200	193	0.37008	0.00930292	0.0335621	0
200	194	0.3744	0.0206701	0.335524	0
200	195	0.37323	0.000596503	0.412002	0
200	196	0.37586	1.72487e-05	0.00661538	0
200	197	0.37086	0.00683483	0.003428	0
200	198	0.37258	2.89129e-05	0.0623016	0
200	199	0.37268	3.29957e-12	0.00654705	0
200	200	0.37561	0.000142101	0.00056213	0

### Sheet: Chill roma recovery (K50)
K	cluster	Predictive performance	Feature variance	FDR P value	Predictive cluster
50	27	0.43463	0.980213	1.39687e-05	1
50	35	0.3739	0.23498	4.98126e-06	1
50	5	0.38851	0.157998	5.74124e-06	1
50	1	0.20804	0.816424	6.09592e-06	0
50	7	0.27518	0.756821	0.0365919	0
50	38	0.20897	0.581943	2.37808e-06	0
50	41	0.31119	0.342201	0.120946	0
50	6	0.29784	0.136958	0.0302683	0
50	36	0.33183	0.111141	0.490892	0
50	2	0.30574	0.0985382	1.27898e-09	0
50	14	0.30512	0.0852411	0.00795555	0
50	18	0.32318	0.0707206	0.174987	0
50	10	0.31153	0.0702138	0.0260163	0
50	37	0.29287	0.0637883	6.89513e-07	0
50	32	0.29622	0.0602748	1.62563e-05	0
50	49	0.31931	0.0560384	0.0382327	0
50	44	0.33411	0.045696	0.0816214	0
50	29	0.31746	0.0202164	0.00384372	0
50	8	0.31835	0.0132572	0.0426165	0
50	33	0.31315	0.0110001	5.60019e-09	0
50	25	0.32336	0.010675	0.343278	0
50	13	0.3249	0.00698524	0.757403	0
50	39	0.32085	0.0060793	4.98126e-06	0
50	40	0.32507	0.00580104	0.787861	0
50	30	0.32237	0.00415599	0.0607874	0
50	23	0.31964	0.00372716	0.0130838	0
50	16	0.32941	0.00158449	0.000863905	0
50	31	0.32048	0.00123284	2.88998e-09	0
50	34	0.32352	0.00114447	0.143034	0
50	21	0.33567	0.00113114	0.000369816	0
50	11	0.32464	0.000304506	0.0260163	0
50	47	0.32494	0.000249957	0.0816214	0
50	9	0.32796	0.000186568	1.76467e-05	0
50	42	0.32606	0.000167087	0.755509	0
50	43	0.32442	0.000133001	0.143034	0
50	48	0.32599	8.40587e-05	0.646506	0
50	15	0.32832	2.19143e-05	3.22984e-05	0
50	17	0.32538	1.57405e-05	0.388542	0
50	46	0.33069	1.3623e-05	0.0082332	0
50	45	0.32614	4.14913e-06	0.012595	0
50	50	0.32583	7.71895e-12	0.39936	0
50	20	0.32655	7.70528e-12	0.0124569	0
50	4	0.3314	7.699e-12	0.00759202	0
50	22	0.32588	7.60171e-12	0.305341	0
50	24	0.32812	7.5787e-12	0.0701685	0
50	19	0.32734	7.56146e-12	4.98126e-06	0
50	12	0.33648	7.3341e-12	7.85219e-05	0
50	26	0.32644	7.25785e-12	0.0105216	0
50	3	0.33315	7.18417e-12	1.25948e-07	0
50	28	0.32675	6.78312e-12	0.143034	0
